# Activity-dependent survival of odorant receptor neurons in ants

**DOI:** 10.1101/2023.10.04.560961

**Authors:** Bogdan Sieriebriennikov, Kayli R Sieber, Olena Kolumba, Jakub Mlejnek, Shadi Jafari, Hua Yan

## Abstract

Olfaction is essential for complex social behavior in eusocial insects. To discriminate complex social cues, ants evolved an expanded number of *odorant receptor* (*Or*) genes. Unlike most insect species, mutations in the obligate odorant co-receptor gene *orco* lead to loss of ∼80% antennal lobe glomeruli in ants. However, its cellular mechanism remains unclear. Here we demonstrate that this surprising neuronal phenotype results from massive apoptosis of odorant receptor neurons (ORNs) in the mid- to late-stages of pupal development. Further bulk and single-nucleus transcriptome analysis show that, although the majority of *orco*-expressing ORNs die in *orco* mutants, a small proportion of them survive: they express *ionotropic receptor* (*Ir*) genes that form IR complexes. In addition, we found that some *Or* genes are expressed in mechanosensory neurons as well as non-neuronal cells, possibly due to the leaky regulation from nearby non-*Or* genes. Our findings suggest that chemosensory receptors are required for activity-dependent survival of developing ORNs in ants.
