## Supplementary material for "Activity-dependent survival of odorant receptor neurons in ants": Table S1

### Sheet: Gene_IDs
Scaffold	Gene_ID	Evidence_used_to_transfer_gene_ID_from_Zhou_et_al._2012
NW_020229918.1	HsGr2	automated_reciprocal_BLAST
NW_020229918.1	HsGr1	manual_reciprocal_BLAST;synteny
NW_020230073.1	HsGr7	automated_reciprocal_BLAST
NW_020230073.1	HsGr8	manual_reciprocal_BLAST;synteny
NW_020230177.1	HsGr4	manual_reciprocal_BLAST;synteny
NW_020230177.1	HsGr5	manual_reciprocal_BLAST;synteny
NW_020230306.1	HsGr16	automated_reciprocal_BLAST
NW_020230313.1	HsGr11	automated_reciprocal_BLAST
NW_020230377.1	HsGr13	automated_reciprocal_BLAST
NW_020230405.1	HsGr15	manual_oneway_BLAST
NW_020230405.1	HsGr17	manual_oneway_BLAST
NW_020230472.1	HsGr10	automated_reciprocal_BLAST
NW_020230472.1	HsGr9	automated_reciprocal_BLAST
NW_020230492.1	HsGr12	manual_reciprocal_BLAST
NW_020230602.1	HsGr6	manual_reciprocal_BLAST
NW_020230627.1	HsGr14	manual_oneway_BLAST
NW_020230628.1	HsGr3	automated_reciprocal_BLAST
NW_020230029.1	HsIr8a	manual_reciprocal_BLAST
NW_020229873.1	HsIr25a.1	manual_reciprocal_BLAST;synteny
NW_020229873.1	HsIr25a.2	manual_reciprocal_BLAST;synteny
NW_020229871.1	HsIr312	manual_reciprocal_BLAST
NW_020229872.1	HsIr318	manual_reciprocal_BLAST
NW_020229906.1	HsIr311	manual_oneway_BLAST
NW_020229939.1	HsIr310	manual_reciprocal_BLAST
NW_020230128.1	HsIr76b	manual_reciprocal_BLAST
NW_020230213.1	HsIr68a	manual_reciprocal_BLAST
NW_020230234.1	HsIr75f.3	manual_reciprocal_BLAST;synteny
NW_020230234.1	HsIr75f.2	manual_reciprocal_BLAST;synteny
NW_020230234.1	HsIr75f.1	manual_reciprocal_BLAST;synteny
NW_020230282.1	HsIr309	manual_reciprocal_BLAST;synteny
NW_020230282.1	HsIr308	manual_reciprocal_BLAST;synteny
NW_020230313.1	HsIr93a	manual_reciprocal_BLAST
NW_020230327.1	HsIr319	manual_reciprocal_BLAST
NW_020230425.1	HsIr316	manual_reciprocal_BLAST
NW_020230438.1	HsIr317	manual_reciprocal_BLAST
NW_020230492.1	HsIr314	manual_reciprocal_BLAST;synteny
NW_020230492.1	HsIr313	manual_reciprocal_BLAST;synteny
NW_020230532.1	HsIr75u.1	manual_reciprocal_BLAST;synteny
NW_020230532.1	HsIr75u.2	manual_reciprocal_BLAST;synteny
NW_020230714.1	HsIr307	manual_oneway_BLAST
NW_020230404.1	HsOrco	manual_reciprocal_BLAST
NW_020229890.1	HsOr44	automated_reciprocal_BLAST
NW_020229890.1	HsOr45	automated_reciprocal_BLAST
NW_020229890.1	HsOr46	automated_reciprocal_BLAST
NW_020229890.1	HsOr47	automated_reciprocal_BLAST
NW_020229890.1	HsOr48	automated_reciprocal_BLAST
NW_020229890.1	HsOr49	automated_reciprocal_BLAST
NW_020229890.1	HsOr50	automated_reciprocal_BLAST
NW_020229890.1	HsOr51	automated_reciprocal_BLAST
NW_020229890.1	HsOr52	automated_reciprocal_BLAST
NW_020229890.1	HsOr53	automated_reciprocal_BLAST
NW_020229890.1	HsOr54	automated_reciprocal_BLAST
NW_020229890.1	HsOr55	automated_reciprocal_BLAST
NW_020229890.1	HsOr56	automated_reciprocal_BLAST
NW_020229890.1	HsOr57	automated_reciprocal_BLAST
NW_020229890.1	HsOr58	automated_reciprocal_BLAST
NW_020229890.1	HsOr59	automated_reciprocal_BLAST
NW_020229890.1	HsOr2	manual_reciprocal_BLAST;synteny
NW_020229890.1	HsOr3	automated_reciprocal_BLAST
NW_020229890.1	HsOr4	automated_reciprocal_BLAST
NW_020229890.1	HsOr5	automated_reciprocal_BLAST
NW_020229890.1	HsOr6	automated_reciprocal_BLAST
NW_020229890.1	HsOr7	automated_reciprocal_BLAST
NW_020229890.1	HsOr8	automated_reciprocal_BLAST
NW_020229890.1	HsOr9	automated_reciprocal_BLAST
NW_020229890.1	HsOr10	automated_reciprocal_BLAST
NW_020229890.1	HsOr11	automated_reciprocal_BLAST
NW_020229890.1	HsOr12	automated_reciprocal_BLAST
NW_020229890.1	HsOr13	automated_reciprocal_BLAST
NW_020229890.1	HsOr14	automated_reciprocal_BLAST
NW_020229890.1	HsOr15	manual_reciprocal_BLAST;synteny
NW_020229890.1	HsOr16	automated_reciprocal_BLAST
NW_020229890.1	HsOr17	automated_reciprocal_BLAST
NW_020229890.1	HsOr18	automated_reciprocal_BLAST
NW_020229890.1	HsOr19	automated_reciprocal_BLAST
NW_020229890.1	HsOr20	automated_reciprocal_BLAST
NW_020229890.1	HsOr21	synteny
NW_020229890.1	HsOr22	automated_reciprocal_BLAST
NW_020229890.1	HsOr23	manual_reciprocal_BLAST;synteny
NW_020229890.1	HsOr24	automated_reciprocal_BLAST
NW_020229890.1	HsOr25	automated_reciprocal_BLAST
NW_020229890.1	HsOr26	automated_reciprocal_BLAST
NW_020229890.1	HsOr27	automated_reciprocal_BLAST
NW_020229890.1	HsOr28	automated_reciprocal_BLAST
NW_020229890.1	HsOr29	manual_reciprocal_BLAST;synteny
NW_020229890.1	HsOr30	manual_reciprocal_BLAST;synteny
NW_020229890.1	HsOr31	manual_reciprocal_BLAST;synteny
NW_020229890.1	HsOr32	automated_reciprocal_BLAST
NW_020229890.1	HsOr33	automated_reciprocal_BLAST
NW_020229890.1	HsOr34	automated_reciprocal_BLAST
NW_020229890.1	HsOr35	automated_reciprocal_BLAST
NW_020229890.1	HsOr36	automated_reciprocal_BLAST
NW_020229890.1	HsOr37	automated_reciprocal_BLAST
NW_020229890.1	HsOr38	automated_reciprocal_BLAST
NW_020229890.1	HsOr39	automated_reciprocal_BLAST
NW_020229890.1	HsOr40	automated_reciprocal_BLAST
NW_020229890.1	HsOr41	automated_reciprocal_BLAST
NW_020229890.1	HsOr42	automated_reciprocal_BLAST
NW_020229890.1	HsOr43	automated_reciprocal_BLAST
NW_020229892.1	HsOr369	automated_reciprocal_BLAST
NW_020229894.1	HsOr371	automated_reciprocal_BLAST
NW_020229897.1	HsOr191	automated_reciprocal_BLAST
NW_020229906.1	HsOr223	automated_reciprocal_BLAST
NW_020229906.1	HsOr222	automated_reciprocal_BLAST
NW_020229906.1	HsOr221	automated_reciprocal_BLAST
NW_020229906.1	HsOr220	automated_reciprocal_BLAST
NW_020229910.1	HsOr170	automated_reciprocal_BLAST
NW_020229910.1	HsOr169	automated_reciprocal_BLAST
NW_020229910.1	HsOr168	automated_reciprocal_BLAST
NW_020229910.1	HsOr167	automated_reciprocal_BLAST
NW_020229910.1	HsOr131.1	synteny
NW_020229910.1	HsOr131.2	automated_reciprocal_BLAST
NW_020229910.1	HsOr132	manual_reciprocal_BLAST;synteny
NW_020229910.1	HsOr133	automated_reciprocal_BLAST
NW_020229910.1	HsOr134	automated_reciprocal_BLAST
NW_020229910.1	HsOr135	synteny
NW_020229910.1	HsOr136	automated_reciprocal_BLAST
NW_020229910.1	HsOr137	synteny
NW_020229910.1	HsOr138	automated_reciprocal_BLAST
NW_020229910.1	HsOr139	synteny
NW_020229910.1	HsOr140	synteny
NW_020229910.1	HsOr141	automated_reciprocal_BLAST
NW_020229910.1	HsOr144	automated_reciprocal_BLAST
NW_020229910.1	HsOr145	automated_reciprocal_BLAST
NW_020229910.1	HsOr146	manual_reciprocal_BLAST;synteny
NW_020229910.1	HsOr147	manual_reciprocal_BLAST;synteny
NW_020229910.1	HsOr148	automated_reciprocal_BLAST
NW_020229910.1	HsOr149	automated_reciprocal_BLAST
NW_020229910.1	HsOr150	automated_reciprocal_BLAST
NW_020229910.1	HsOr151	automated_reciprocal_BLAST
NW_020229910.1	HsOr152	synteny
NW_020229910.1	HsOr153	synteny
NW_020229910.1	HsOr154	automated_reciprocal_BLAST
NW_020229910.1	HsOr155	synteny
NW_020229910.1	HsOr156	synteny
NW_020229910.1	HsOr157	synteny
NW_020229910.1	HsOr158	synteny
NW_020229910.1	HsOr159	synteny
NW_020229910.1	HsOr160	synteny
NW_020229910.1	HsOr161	synteny
NW_020229910.1	HsOr162	automated_reciprocal_BLAST
NW_020229910.1	HsOr163	automated_reciprocal_BLAST
NW_020229910.1	HsOr164	automated_reciprocal_BLAST
NW_020229910.1	HsOr165	automated_reciprocal_BLAST
NW_020229910.1	HsOr166	automated_reciprocal_BLAST
NW_020229922.1	HsOr123	automated_reciprocal_BLAST
NW_020229922.1	HsOr124	automated_reciprocal_BLAST
NW_020229922.1	HsOr125	automated_reciprocal_BLAST
NW_020229922.1	HsOr126_127	manual_reciprocal_BLAST;synteny
NW_020229922.1	HsOr128	synteny
NW_020229922.1	HsOr129	manual_reciprocal_BLAST;synteny
NW_020229922.1	HsOr130	manual_reciprocal_BLAST;synteny
NW_020229922.1	HsOr171	automated_reciprocal_BLAST
NW_020229922.1	HsOr172	synteny
NW_020229922.1	HsOr173	automated_reciprocal_BLAST
NW_020229922.1	HsOr174	synteny
NW_020229922.1	HsOr175	automated_reciprocal_BLAST
NW_020229922.1	HsOr176	automated_reciprocal_BLAST
NW_020229948.1	HsOr256	automated_reciprocal_BLAST
NW_020229948.1	HsOr257.1	automated_reciprocal_BLAST
NW_020229948.1	HsOr257.2	manual_reciprocal_BLAST;synteny
NW_020229948.1	HsOr257.3	manual_reciprocal_BLAST;synteny
NW_020229948.1	HsOr257.4	manual_reciprocal_BLAST;synteny
NW_020229948.1	HsOr258	automated_reciprocal_BLAST
NW_020229948.1	HsOr354	manual_reciprocal_BLAST;synteny
NW_020229948.1	HsOr353	synteny
NW_020229948.1	HsOr352	automated_reciprocal_BLAST
NW_020229954.1	HsOr78	automated_reciprocal_BLAST
NW_020229954.1	HsOr79	automated_reciprocal_BLAST
NW_020229954.1	HsOr80	automated_reciprocal_BLAST
NW_020229954.1	HsOr81	synteny
NW_020229954.1	HsOr82	automated_reciprocal_BLAST
NW_020229954.1	HsOr83	automated_reciprocal_BLAST
NW_020229954.1	HsOr84	automated_reciprocal_BLAST
NW_020229954.1	HsOr85	automated_reciprocal_BLAST
NW_020229954.1	HsOr86	automated_reciprocal_BLAST
NW_020229964.1	HsOr219	manual_reciprocal_BLAST
NW_020229988.1	HsOr217	automated_reciprocal_BLAST
NW_020229988.1	HsOr218	synteny
NW_020229989.1	HsOr122	automated_reciprocal_BLAST
NW_020229999.1	HsOr240	automated_reciprocal_BLAST
NW_020229999.1	HsOr241	automated_reciprocal_BLAST
NW_020229999.1	HsOr242	manual_reciprocal_BLAST;synteny
NW_020230023.1	HsOr188	automated_reciprocal_BLAST
NW_020230038.1	HsOr224	automated_reciprocal_BLAST
NW_020230044.1	HsOr262	automated_reciprocal_BLAST
NW_020230044.1	HsOr261	automated_reciprocal_BLAST
NW_020230044.1	HsOr260	manual_reciprocal_BLAST;synteny
NW_020230076.1	HsOr264	automated_reciprocal_BLAST
NW_020230076.1	HsOr265	synteny
NW_020230076.1	HsOr266	synteny
NW_020230076.1	HsOr267	automated_reciprocal_BLAST
NW_020230076.1	HsOr268	synteny
NW_020230076.1	HsOr269	manual_reciprocal_BLAST;synteny
NW_020230076.1	HsOr270	synteny
NW_020230076.1	HsOr271	automated_reciprocal_BLAST
NW_020230076.1	HsOr272	synteny
NW_020230076.1	HsOr189	automated_reciprocal_BLAST
NW_020230076.1	HsOr190	automated_reciprocal_BLAST
NW_020230081.1	HsOr210	automated_reciprocal_BLAST
NW_020230081.1	HsOr211	automated_reciprocal_BLAST
NW_020230081.1	HsOr212	automated_reciprocal_BLAST
NW_020230081.1	HsOr213	automated_reciprocal_BLAST
NW_020230082.1	HsOr216	automated_reciprocal_BLAST
NW_020230082.1	HsOr215	manual_reciprocal_BLAST;synteny
NW_020230082.1	HsOr214	automated_reciprocal_BLAST
NW_020230083.1	HsOr375	automated_reciprocal_BLAST
NW_020230149.1	HsOr246	automated_reciprocal_BLAST
NW_020230149.1	HsOr376	automated_reciprocal_BLAST
NW_020230149.1	HsOr209	automated_reciprocal_BLAST
NW_020230183.1	HsOr226	automated_reciprocal_BLAST
NW_020230183.1	HsOr227	automated_reciprocal_BLAST
NW_020230183.1	HsOr228	automated_reciprocal_BLAST
NW_020230183.1	HsOr229	synteny
NW_020230183.1	HsOr230	automated_reciprocal_BLAST
NW_020230183.1	HsOr231	synteny
NW_020230183.1	HsOr232	automated_reciprocal_BLAST
NW_020230183.1	HsOr233	synteny
NW_020230183.1	HsOr234	automated_reciprocal_BLAST
NW_020230183.1	HsOr235	automated_reciprocal_BLAST
NW_020230183.1	HsOr236	synteny
NW_020230183.1	HsOr237	synteny
NW_020230183.1	HsOr238	synteny
NW_020230183.1	HsOr239	synteny
NW_020230185.1	HsOr185	automated_reciprocal_BLAST
NW_020230222.1	HsOr377	automated_reciprocal_BLAST
NW_020230294.1	HsOr177	automated_reciprocal_BLAST
NW_020230299.1	HsOr370	automated_reciprocal_BLAST
NW_020230313.1	HsOr244	automated_reciprocal_BLAST
NW_020230313.1	HsOr245	automated_reciprocal_BLAST
NW_020230313.1	HsOr243	automated_reciprocal_BLAST
NW_020230377.1	HsOr184	automated_reciprocal_BLAST
NW_020230377.1	HsOr183	automated_reciprocal_BLAST
NW_020230377.1	HsOr182.2	-
NW_020230377.1	HsOr182.1	automated_reciprocal_BLAST
NW_020230377.1	HsOr181	automated_reciprocal_BLAST
NW_020230377.1	HsOr180	automated_reciprocal_BLAST
NW_020230377.1	HsOr179	manual_reciprocal_BLAST;synteny
NW_020230377.1	HsOr178	manual_reciprocal_BLAST;synteny
NW_020230382.1	HsOr60	automated_reciprocal_BLAST
NW_020230382.1	HsOr61	automated_reciprocal_BLAST
NW_020230382.1	HsOr62	automated_reciprocal_BLAST
NW_020230382.1	HsOr63	synteny
NW_020230382.1	HsOr64	automated_reciprocal_BLAST
NW_020230382.1	HsOr65	automated_reciprocal_BLAST
NW_020230382.1	HsOr66	automated_reciprocal_BLAST
NW_020230382.1	HsOr67	synteny
NW_020230382.1	HsOr68	synteny
NW_020230382.1	HsOr69	automated_reciprocal_BLAST
NW_020230382.1	HsOr70	automated_reciprocal_BLAST
NW_020230382.1	HsOr71	automated_reciprocal_BLAST
NW_020230382.1	HsOr72	automated_reciprocal_BLAST
NW_020230382.1	HsOr73	automated_reciprocal_BLAST
NW_020230382.1	HsOr74	synteny
NW_020230382.1	HsOr75	synteny
NW_020230382.1	HsOr76	automated_reciprocal_BLAST
NW_020230382.1	HsOr77.1	manual_reciprocal_BLAST;synteny
NW_020230382.1	HsOr77.2	manual_reciprocal_BLAST;synteny
NW_020230397.1	HsOr186	automated_reciprocal_BLAST
NW_020230397.1	HsOr187	automated_reciprocal_BLAST
NW_020230415.1	HsOr255	automated_reciprocal_BLAST
NW_020230427.1	HsOr325	automated_reciprocal_BLAST
NW_020230427.1	HsOr324	automated_reciprocal_BLAST
NW_020230427.1	HsOr323	synteny
NW_020230427.1	HsOr322	synteny
NW_020230427.1	HsOr321	automated_reciprocal_BLAST
NW_020230427.1	HsOr320	automated_reciprocal_BLAST
NW_020230427.1	HsOr319	synteny
NW_020230427.1	HsOr318	automated_reciprocal_BLAST
NW_020230427.1	HsOr317	automated_reciprocal_BLAST
NW_020230427.1	HsOr316	automated_reciprocal_BLAST
NW_020230427.1	HsOr315	synteny
NW_020230427.1	HsOr314	automated_reciprocal_BLAST
NW_020230427.1	HsOr313	automated_reciprocal_BLAST
NW_020230427.1	HsOr312	automated_reciprocal_BLAST
NW_020230427.1	HsOr311	synteny
NW_020230427.1	HsOr310	synteny
NW_020230427.1	HsOr309	automated_reciprocal_BLAST
NW_020230427.1	HsOr308	automated_reciprocal_BLAST
NW_020230427.1	HsOr307	manual_reciprocal_BLAST;synteny
NW_020230427.1	HsOr306	manual_reciprocal_BLAST;synteny
NW_020230427.1	HsOr326	manual_reciprocal_BLAST;synteny
NW_020230427.1	HsOr327	automated_reciprocal_BLAST
NW_020230427.1	HsOr328	automated_reciprocal_BLAST
NW_020230427.1	HsOr329	automated_reciprocal_BLAST
NW_020230427.1	HsOr330	synteny
NW_020230427.1	HsOr331	synteny
NW_020230427.1	HsOr332	automated_reciprocal_BLAST
NW_020230427.1	HsOr335	automated_reciprocal_BLAST
NW_020230427.1	HsOr336	synteny
NW_020230427.1	HsOr337	synteny
NW_020230427.1	HsOr338	synteny
NW_020230427.1	HsOr339	synteny
NW_020230427.1	HsOr340	synteny
NW_020230427.1	HsOr341	automated_reciprocal_BLAST
NW_020230427.1	HsOr342	automated_reciprocal_BLAST
NW_020230427.1	HsOr343	automated_reciprocal_BLAST
NW_020230427.1	HsOr344	automated_reciprocal_BLAST
NW_020230427.1	HsOr345	automated_reciprocal_BLAST
NW_020230427.1	HsOr346	automated_reciprocal_BLAST
NW_020230427.1	HsOr347	synteny
NW_020230427.1	HsOr348	manual_reciprocal_BLAST;synteny
NW_020230427.1	HsOr349	automated_reciprocal_BLAST
NW_020230427.1	HsOr350	automated_reciprocal_BLAST
NW_020230427.1	HsOr351	automated_reciprocal_BLAST
NW_020230432.1	HsOr273	automated_reciprocal_BLAST
NW_020230432.1	HsOr274	automated_reciprocal_BLAST
NW_020230432.1	HsOr275	automated_reciprocal_BLAST
NW_020230432.1	HsOr276	automated_reciprocal_BLAST
NW_020230432.1	HsOr277	automated_reciprocal_BLAST
NW_020230432.1	HsOr278	automated_reciprocal_BLAST
NW_020230432.1	HsOr279	automated_reciprocal_BLAST
NW_020230432.1	HsOr280	automated_reciprocal_BLAST
NW_020230432.1	HsOr281	synteny
NW_020230432.1	HsOr282	synteny
NW_020230432.1	HsOr283	automated_reciprocal_BLAST
NW_020230432.1	HsOr284	automated_reciprocal_BLAST
NW_020230432.1	HsOr285	synteny
NW_020230432.1	HsOr286	automated_reciprocal_BLAST
NW_020230432.1	HsOr287	automated_reciprocal_BLAST
NW_020230432.1	HsOr288	automated_reciprocal_BLAST
NW_020230432.1	HsOr289	synteny
NW_020230432.1	HsOr290	synteny
NW_020230432.1	HsOr291	synteny
NW_020230432.1	HsOr292	automated_reciprocal_BLAST
NW_020230432.1	HsOr293	synteny
NW_020230432.1	HsOr294	synteny
NW_020230432.1	HsOr295	automated_reciprocal_BLAST
NW_020230432.1	HsOr296	automated_reciprocal_BLAST
NW_020230432.1	HsOr297	automated_reciprocal_BLAST
NW_020230432.1	HsOr298	automated_reciprocal_BLAST
NW_020230432.1	HsOr299	automated_reciprocal_BLAST
NW_020230432.1	HsOr300	automated_reciprocal_BLAST
NW_020230432.1	HsOr301	manual_reciprocal_BLAST;synteny
NW_020230432.1	HsOr302	automated_reciprocal_BLAST
NW_020230460.1	HsOr372	automated_reciprocal_BLAST
NW_020230518.1	HsOr117	automated_reciprocal_BLAST
NW_020230518.1	HsOr116	synteny
NW_020230518.1	HsOr115	automated_reciprocal_BLAST
NW_020230518.1	HsOr114	automated_reciprocal_BLAST
NW_020230518.1	HsOr113	automated_reciprocal_BLAST
NW_020230518.1	HsOr112	automated_reciprocal_BLAST
NW_020230518.1	HsOr111	automated_reciprocal_BLAST
NW_020230518.1	HsOr110	automated_reciprocal_BLAST
NW_020230518.1	HsOr109	automated_reciprocal_BLAST
NW_020230518.1	HsOr108	automated_reciprocal_BLAST
NW_020230518.1	HsOr107	automated_reciprocal_BLAST
NW_020230518.1	HsOr106	automated_reciprocal_BLAST
NW_020230518.1	HsOr105	automated_reciprocal_BLAST
NW_020230518.1	HsOr104	automated_reciprocal_BLAST
NW_020230518.1	HsOr103	automated_reciprocal_BLAST
NW_020230518.1	HsOr102	automated_reciprocal_BLAST
NW_020230518.1	HsOr101	automated_reciprocal_BLAST
NW_020230518.1	HsOr100	automated_reciprocal_BLAST
NW_020230518.1	HsOr99	automated_reciprocal_BLAST
NW_020230518.1	HsOr98	automated_reciprocal_BLAST
NW_020230518.1	HsOr97	synteny
NW_020230518.1	HsOr96	automated_reciprocal_BLAST
NW_020230518.1	HsOr95	automated_reciprocal_BLAST
NW_020230518.1	HsOr94	synteny
NW_020230518.1	HsOr93.2	automated_reciprocal_BLAST
NW_020230518.1	HsOr93.1	manual_reciprocal_BLAST;synteny
NW_020230518.1	HsOr92	automated_reciprocal_BLAST
NW_020230518.1	HsOr91	automated_reciprocal_BLAST
NW_020230518.1	HsOr90	synteny
NW_020230518.1	HsOr89.1	automated_reciprocal_BLAST
NW_020230518.1	HsOr89.2	synteny
NW_020230518.1	HsOr88	automated_reciprocal_BLAST
NW_020230518.1	HsOr87	automated_reciprocal_BLAST
NW_020230518.1	HsOr118	automated_reciprocal_BLAST
NW_020230518.1	HsOr119	automated_reciprocal_BLAST
NW_020230518.1	HsOr120	automated_reciprocal_BLAST
NW_020230518.1	HsOr121	automated_reciprocal_BLAST
NW_020230531.1	HsOr202	automated_reciprocal_BLAST
NW_020230531.1	HsOr201	automated_reciprocal_BLAST
NW_020230531.1	HsOr200	automated_reciprocal_BLAST
NW_020230531.1	HsOr199	automated_reciprocal_BLAST
NW_020230531.1	HsOr198	automated_reciprocal_BLAST
NW_020230531.1	HsOr197	automated_reciprocal_BLAST
NW_020230531.1	HsOr196	automated_reciprocal_BLAST
NW_020230531.1	HsOr195	automated_reciprocal_BLAST
NW_020230531.1	HsOr194	automated_reciprocal_BLAST
NW_020230531.1	HsOr193	synteny
NW_020230531.1	HsOr192	automated_reciprocal_BLAST
NW_020230588.1	HsOr225	automated_reciprocal_BLAST
NW_020230593.1	HsOr355	manual_reciprocal_BLAST;synteny
NW_020230593.1	HsOr356	automated_reciprocal_BLAST
NW_020230593.1	HsOr357	automated_reciprocal_BLAST
NW_020230593.1	HsOr358	automated_reciprocal_BLAST
NW_020230593.1	HsOr359	automated_reciprocal_BLAST
NW_020230593.1	HsOr360	automated_reciprocal_BLAST
NW_020230593.1	HsOr361	automated_reciprocal_BLAST
NW_020230593.1	HsOr362	automated_reciprocal_BLAST
NW_020230593.1	HsOr363	automated_reciprocal_BLAST
NW_020230593.1	HsOr364	automated_reciprocal_BLAST
NW_020230593.1	HsOr365	automated_reciprocal_BLAST
NW_020230593.1	HsOr366	automated_reciprocal_BLAST
NW_020230593.1	HsOr367	automated_reciprocal_BLAST
NW_020230593.1	HsOr368	automated_reciprocal_BLAST
NW_020230620.1	HsOr304	manual_reciprocal_BLAST;synteny
NW_020230620.1	HsOr305	automated_reciprocal_BLAST
NW_020230628.1	HsOr373	automated_reciprocal_BLAST
NW_020230678.1	HsOr374	manual_reciprocal_BLAST
NW_020230679.1	HsOr254	automated_reciprocal_BLAST
NW_020230679.1	HsOr253	automated_reciprocal_BLAST
NW_020230679.1	HsOr252	automated_reciprocal_BLAST
NW_020230679.1	HsOr251	automated_reciprocal_BLAST
NW_020230679.1	HsOr250	manual_reciprocal_BLAST;synteny
NW_020230679.1	HsOr249	manual_reciprocal_BLAST;synteny
NW_020230679.1	HsOr248	synteny
NW_020230679.1	HsOr247	manual_reciprocal_BLAST;synteny
NW_020230682.1	HsOr208	automated_reciprocal_BLAST
NW_020230682.1	HsOr207	automated_reciprocal_BLAST
NW_020230682.1	HsOr206	automated_reciprocal_BLAST
NW_020230682.1	HsOr205	automated_reciprocal_BLAST
NW_020230682.1	HsOr204	synteny
NW_020230682.1	HsOr203	manual_reciprocal_BLAST;synteny
